# IFT and BBSome proteins are required for *Leishmania mexicana* pathogenicity, but flagellar motility is dispensable

**DOI:** 10.1101/2024.09.13.612850

**Authors:** Tom Beneke, Rachel Neish, Carolina M. C. Catta-Preta, James Smith, Jessica Valli, Ciaran J. McCoy, Andreia Albuquerque-Wendt, Jeremy C. Mottram, Eva Gluenz

**Author notes:** Laboratory of Parasitic Diseases, National Institute of Allergy and Infectious Diseases, National Institutes of Health, Bethesda, MD, USA. Harry Perkins Institute of Medical Research, Perth, WA, Australia. Edinburgh Super Resolution Imaging Consortium, Institute of Biological Chemistry, Biophysics and Bioengineering, School of Engineering and Physical Sciences, Heriot-Watt University, Edinburgh, EH14 4AS, UK. Animal Physiology and Neurobiology, Department of Biology, KU Leuven, Belgium. equal contribution (Tom Beneke, Rachel Neish).

## Abstract

Protists of the order Kinetoplastida possess a single multifunctional flagellum, which powers cellular displacement and mediates attachment to tissues of the arthropod vector. The kinetoplastid flagellar cytoskeleton consists of a nine-microtubule doublet axoneme; further structural elaborations, which can vary between species and life cycle stages, include the assembly of axonemal dynein complexes, a pair of singlet microtubules and the extra-axonemal paraflagellar rod. The intracellular amastigote forms of *Leishmania* spp. build a short, non-motile cilium whose function has remained enigmatic. Here we used a panel of 25 barcoded promastigote cell lines, including mutants lacking genes encoding flagellar assembly proteins, cytoskeletal proteins required for normal motility, or flagellar membrane proteins to examine how these defects impact on their virulence in macrophages and mice. Mutants lacking intraflagellar transport (IFT) protein 88 were severely attenuated indicating that assembly of a flagellum is necessary to allow for *Leishmania* survival in a mammalian host. A similarly severe loss of virulence was observed upon deletion of *BBS2*, a core component of the BBSome complex, which may act as a cargo adapter for IFT. By contrast, promastigotes that were unable to beat their flagella due to loss of *PF16* could establish an infection and only showed a small reduction of parasite burden *in vivo* compared to the parental cell lines. These results confirm that flagellar motility is not necessary for mammalian infection but flagellum assembly and the integrity of the BBSome are essential for pathogenicity.
