## Supplemental Table 1 cell lines for "IFT and BBSome proteins are required for *Leishmania mexicana* pathogenicity, but flagellar motility is dispensable"

### Sheet: Table 1
					Data from Beneke, 2019
Name	GeneID	Description	Phenotype	Phenotype references	Orthogroup defined by OrthoFinder		Reference	Barcode	Deletion: PCR result	Speed1	Directionality1	Speed2	Directionality2]	Speed3	Directionality3	SpeedMean	SpeedStdev	DirectionalityMean	DirectionalityStdev	SpeedTTest	p-value significance	DirectionalityTTest	p-value significance	Curling flagellum	mean flagellum length (µm)	mean PFR length (µm)
LmxM.21.1110	LmxM.21.1110	Hypothetical protein, conserved; Tetratricopeptide repeat/IQ motif	reduced motility, shorter PFR	Beneke et al. PLoS Pathogens 15, e10078282019, 2019	OG0001888			B27	complete	4.6747	0.2486	4.6095	0.2386	4.5947	0.2525	4.6263	0.04256	0.2466	0.007163	-5.05126e-05	***	-0.00195912	**	No (0.7%)	14.6944	11.0616
CFAP44	LmxM.14.1430	Cilia and flagella associated protein 44	strongly reduced motility, 15% flagellar curling, shorter flagella	Beneke et al. PLoS Pathogens 15, e10078282019, 2019	OG0003790	ortholog of cilia and flagella associated protein 44		B29	complete	2.8507	0.1056	2.9025	0.1102	2.8509	0.09857	2.868	0.02985	0.1048	0.005848	-6.17698e-06	***	-1.80129e-05	***	Yes (14.8%)	13.5778	11.1201
ARL-3A	LmxM.08_29.0880	ADP-ribosylation factor-like protein 3A, putative	reduced motility, shorter flagella	Beneke et al. PLoS Pathogens 15, e10078282019, 2019	OG0000057	antibody labelling in L. donovani	Cuvillier et al., 2000	B17	complete	3.4648	0.1617	3.7322	0.1828	3.382	0.1675	3.5263	0.183	0.1707	0.01088	-2.91531e-05	***	-0.00015638	***	No (0.8%)	10.7783	8.46409
RSP4/6	LmxM.08_29.0660	Flagellar radial spoke protein-like	reduced motility	Beneke et al. PLoS Pathogens 15, e10078282019, 2019	OG0003144	ortholog of axonemal protein RSP4 or RSP6	Curry et al.1992	B111	complete	3.3589	0.09134	3.3602	0.06491	3.3567	0.1128	3.3586	0.001769	0.08967	0.02397	-9.66545e-06	***	-0.000156494	***	No (not counted)
dDC2	LmxM.31.2900	Outer dynein arm docking complex protein 2	reduced motility	Beneke et al. PLoS Pathogens 15, e10078282019, 2019	OG0001519	ortholog of axonemal protein dDC2	Edwards et al., 2018	B124	complete	4.4392	0.05692	4.5423	0.05882	4.573	0.07818	4.5182	0.07009	0.06464	0.01176	-4.75576e-05	***	-1.9054e-05	***	No (not counted)
IC140	LmxM.27.1630	Inner dynein arm I1 intermediate chain, axonemal	paralyzed, 57% flagellar curling	Beneke et al. PLoS Pathogens 15, e10078282019, 2019	OG0001634	ortholog of axonemal protein IC140	Yang and Sale, 1998	B126	complete	2.8896	0.1041	3.1327	0.1255	2.7699	0.1489	2.9307	0.1849	0.1262	0.02242	-1.6287e-05	***	-0.000260236	***	Yes, strong (57.1%)
PKAR1	LmxM.13.0160	Protein kinase A regulatory subunit	reduced motility, shorter PFR	Beneke et al. PLoS Pathogens 15, e10078282019, 2019	OG0000296	ortholog of T. brucei flagellum matrix proteome protein 458	Oberholzer et al., 2011	B60	complete	5.2242	0.221	5.2796	0.2391	5.4955	0.2406	5.3331	0.1433	0.2336	0.01091	-0.000309431	***	-0.00156546	**	No (0.6%)	16.2184	11.8651
LmxM.23.1020	LmxM.23.1020	Hypothetical protein, unknown function	reduced motility	Beneke et al. PLoS Pathogens 15, e10078282019, 2019	not in list			B63	complete	6.0568	0.2848	6.042	0.2895	6.1792	0.2966	6.0927	0.0753	0.2903	0.005942	-0.00152973	**	-0.0744119		No (not counted)
LC4-like	LmxM.01.0620	Beat-regulation protein	increased swim speed	Beneke et al. PLoS Pathogens 15, e10078282019, 2019	OG0000028	distal axoneme protein	Edwards et al., 2018	B65	complete	9.782	0.364	9.5737	0.3598	10.3166	0.3812	9.8908	0.3832	0.3683	0.01131	0.000494942	***	0.00505344	*	No (not counted)
PDEA	LmxM.18.1090	cAMP phophodiesterase	increased swim speed	Beneke et al. PLoS Pathogens 15, e10078282019, 2019	OG0000092			B67	complete	8.7361	0.3623	8.5565	0.3581	8.4208	0.3464	8.5711	0.1582	0.3556	0.008252	0.00114234	**	0.00846721	*	No (not counted)
LmxM.17.0870	LmxM.17.0870	Hypothetical protein, conserved; META-domain/DUF1935	normal motility	Beneke et al. PLoS Pathogens 15, e10078282019, 2019	OG0017410	shotgun proteome only		B68	complete	6.4788	0.3022	6.7775	0.3132	6.206	0.2829	6.4874	0.2858	0.2994	0.01533	-0.029259	*	-0.385308		No (not counted)
BBS2	LmxM.29.0590	Bardet-Biedl syndrome 2 protein	normal motility	Beneke et al. PLoS Pathogens 15, e10078282019, 2019	OG5_131033	ortholog of BBSome subunit BBS2	Wingfield et al., 2018	B57	complete	6.7973	0.3297	7.4772	0.3511	7.3057	0.346	7.1934	0.3536	0.3423	0.01121	-0.977337		0.0376116	*	No (not counted)
CFAP43	LmxM.30.3150	Cilia and flagella associated protein 43	strongly reduced motility, 20% flagellar curling	Beneke et al. PLoS Pathogens 15, e10078282019, 2019	OG5_129754	ortholog of cilia and flagella associated protein 43		B8366	complete	2.8527	0.1055	2.5912	0.1032	2.7938	0.1097	2.7459	0.1372	0.1061	0.003278	-9.50736e-06	***	-1.48121e-05	***	Yes (19.5%)
IFT88	LmxM.27.1130	Intraflagellar transport protein 88, putative	paralyzed, no flagella	Beneke et al. PLoS Pathogens 15, e10078282019, 2019	OG0003737	ortholog of intraflagellar transport protein 88	Pazour et al., 2000	B46	complete	1.5136	0.07803	1.3834	0.03614	1.7845	0.0442	1.5605	0.2046	0.05279	0.02222	-6.32368e-06	***	-6.82076e-05	***	No (not counted)	Absent
KHARON1	LmxM.36.5850	Kharon	avirulent in vivo; reduced motility	Tran et al. JBC 288:22721-22733, 2013; Beneke et al. PLoS Pathogens 15, e10078282019, 2019	OG5_149130	antibody localisation		B7	complete	4.6238	0.2015	4.3847	0.2031	4.5515	0.2248	4.52	0.1226	0.2098	0.01305	-6.45209e-05	***	-0.000752567	**	No (not counted)
LPG1	LmxM.25.0010	Beta galactofuranosyl transferase	lipophosphoglycan synthesis defect; loss of fitness in sand fly	Ryan et al. PNAS 90(18):8609-13, 1993; Beneke et al. PLoS Pathogens 15, e10078282019, 2019	OG5_130619	(not a flagellar protein)		B14	complete	6.3162	0.3171	6.7987	0.3374	6.3703	0.3041	6.4951	0.2643	0.3196	0.01674	-0.0263088	*	0.532686		No (not counted)
PF16	LmxM.20.1400	Paralyzed flagella protein 16	paralyzed, 14% flagellar curling, normal flagellar length	Beneke et al. PLoS Pathogens 15, e10078282019, 2019	OG0004331	ortholog of central pair protein PF16	Dutcher et al., 1984	B34	complete	2.0095	0.06693	2.0607	0.06207	2.0703	0.1156	2.0468	0.03269	0.08153	0.0296	-3.11037e-06	***	-0.000260563	***	Yes (14%)	15.9215	13.4416
GDP-MP	LmxM.23.0110	Mannose-1-phosphate guanyltransferase	defects in glycoconjugate assembly, attenuated in vivo	Garami and Ilg, EMBO J 20:3657-3666, 2001; Beneke et al. PLoS Pathogens 15, e10078282019, 2019	OG5_127109	Not a flagellar protein.		B5446	complete	Not measured	Not measured	Not measured	Not measured	Not measured	Not measured	Not measured	Not measured	Not measured	Not measured					No (not counted)
PMI	LmxM.31.1580	Phosphomannose isomerase	defects in glycoconjugate assembly, attenuated in vivo	Garami and Ilg, JBC 276:6566-6575, 2001; Beneke et al. PLoS Pathogens 15, e10078282019, 2019	OG5_127555	(not a flagellar protein)		B8570	complete	Not measured	Not measured	Not measured	Not measured	Not measured	Not measured	Not measured	Not measured	Not measured	Not measured					No (not counted)
PMM	LmxM.36.1960	Phosphomannomutase	defects in glycoconjugate assembly, attenuated in vivo	Garami et al. Mol Cell Biol 21:8168-8183, 2001; Beneke et al. PLoS Pathogens 15, e10078282019, 2019	OG5_127648	(not a flagellar protein)		B6	complete	Not measured	Not measured	Not measured	Not measured	Not measured	Not measured	Not measured	Not measured	Not measured	Not measured					No (not counted)
SBL1		Barcoded parental	"wild-type"	Beneke et al. PLoS Pathogens 15, e10078282019, 2019					barcode knock-in	7.61429	0.31846	8.0041	0.322592	6.55897	0.284104	7.39245	0.747669	0.308385	0.0211295
SBL2		Barcoded parental	"wild-type"	Beneke et al. PLoS Pathogens 15, e10078282019, 2019					barcode knock-in	7.18851	0.311218	6.54255	0.315494	7.3432	0.31247	7.02475	0.424703	0.313061	0.00219834
SBL3		Barcoded parental	"wild-type"	Beneke et al. PLoS Pathogens 15, e10078282019, 2019					barcode knock-in	6.75041	0.28377	6.72239	0.265507	6.99151	0.316346	6.82144	0.147953	0.288541	0.0257531
SBL4		Barcoded parental	"wild-type"	Beneke et al. PLoS Pathogens 15, e10078282019, 2019					barcode knock-in	5.75242	0.254919	6.60867	0.302626	5.39634	0.257972	5.91914	0.623124	0.271839	0.026706
SBL5		Barcoded parental	"wild-type"	Beneke et al. PLoS Pathogens 15, e10078282019, 2019					barcode knock-in	7.00326	0.293943	6.63274	0.30567	7.52781	0.295989	7.0546	0.449738	0.298534	0.00626406
