## Supplemental Table 3 primers for "IFT and BBSome proteins are required for *Leishmania mexicana* pathogenicity, but flagellar motility is dispensable"

### Sheet: Primers used for diagnostic PCR
		Diagnostic PCR Primer
		ORF Figure S1A, C		BlastR Figure S1B, D		ORF Figure S1E, G		DrugR Figure S1F, G
GeneID	Alias	Forward	Reverse	Forward	Reverse	Forward	Reverse	Forward	Reverse
LmxM.21.1110		CAAGTCCCGTCACCATGTTTCG	CTTGCAGAAGAACGTGCTCCTG	GTATAATGCAGACCTGCTGC	CACCCTCATTGAAAGAGCAACGG
LmxM.14.1430	CFAP44	AAGTTCTGGATGATGGCGGACA	GTCGTGGCATGGCTGAATATCG	GTATAATGCAGACCTGCTGC	CACCCTCATTGAAAGAGCAACGG
LmxM.08_29.0880	ARL-3A	ATGGGCCTTCTCACACTCCTTC	CGAATCGCCTTTTGACCACCAA	GTATAATGCAGACCTGCTGC	CACCCTCATTGAAAGAGCAACGG
LmxM.08_29.0660	RSP4/6	GCTGTGTATGTGGCAAAGTCCC	CACGTCATCCTCCTCCTCATCC	GTATAATGCAGACCTGCTGC	CACCCTCATTGAAAGAGCAACGG
LmxM.31.2900	dDC2	CTGTGGAAGGTGAGGAGAGGTG	TCCACCTCCCAGTCTTCTACCA	GTATAATGCAGACCTGCTGC	CACCCTCATTGAAAGAGCAACGG
LmxM.27.1630	IC140	ATTACGTCCACAGCTCCACGAA	ATCCCAGAGAAACACCTGACCG	GTATAATGCAGACCTGCTGC	CACCCTCATTGAAAGAGCAACGG
LmxM.13.0160	PKAR1	AAACCTTCGACAGCATCCTCGA	GTTCGAGATGGGGTTGTTGCTG	GTATAATGCAGACCTGCTGC	CACCCTCATTGAAAGAGCAACGG
LmxM.23.1020		AGGGTGAGAAGAACTACGAGGC	TGCCCCTCCACATCATTCAACT	GTATAATGCAGACCTGCTGC	CACCCTCATTGAAAGAGCAACGG
LmxM.01.0620	LC4-like	TTTTCCAGAACACGAACAGCCG	CCGCACGGTCTTGTACTTTTCC	GTATAATGCAGACCTGCTGC	CACCCTCATTGAAAGAGCAACGG
LmxM.18.1090	PDEA	GAGCGCTCTAGTTTCACCCAGA	CGAAGCGCATATCAGGCAGAAG	GTATAATGCAGACCTGCTGC	CACCCTCATTGAAAGAGCAACGG
LmxM.17.0870		AGCTTTCGGATCTCAACGGTGA	CTGATCACCTTCTCCACCTGCA	GTATAATGCAGACCTGCTGC	CACCCTCATTGAAAGAGCAACGG
LmxM.29.0590	BBS2	TGATGTGCTTCTTTTCGGTGCC	GTACACGCGCACCTCAAAATCA	GTATAATGCAGACCTGCTGC	CACCCTCATTGAAAGAGCAACGG	TGATTTTGAGGTGCGCGTGTAC	TTTCGCGGAAGAGCACGATACC	TCGACCGTCAAAGACACGAG	GCAGCAGGTCTGCATTATAC
LmxM.30.3150	CFAP43	GTGCCTTTCTGTAAACGGTGGG	AAGCACTTGTAGATCCACGCCT	GTATAATGCAGACCTGCTGC	CACCCTCATTGAAAGAGCAACGG
LmxM.27.1130	IFT88	GGGAACAACATCAACGGTCACC	CTCTTCGCCTTCTTCAGCCTCT	GTATAATGCAGACCTGCTGC	CACCCTCATTGAAAGAGCAACGG	GTTGGAGCGGTCACTCTG	GTAGGTACGCAGCTGAGAG	GTGCCGTGAGTTGCTC	GCAGCAGGTCTGCATTATAC
LmxM.36.5850	KHARON1	GACGGCCTAACAAACAACTGCA	GCCTTGTTAGACGTCTTGTGGC	GTATAATGCAGACCTGCTGC	CACCCTCATTGAAAGAGCAACGG
LmxM.25.0010	LPG1	AGGAACCGTGGCATCTTCAAGA	GTGTCGAGTACCCACATGTCGA	GTATAATGCAGACCTGCTGC	CACCCTCATTGAAAGAGCAACGG
LmxM.20.1400	PF16	CCAGCACTGTGTCTACCTACCC	TGATGATCTGGATGGACTCGGC	GTATAATGCAGACCTGCTGC	CACCCTCATTGAAAGAGCAACGG	CACCAGCACAACGAAAAGC	GCAGCACCTTCGCATATTG	CGGCACTGATGATGAATGGTG	GCAGCAGGTCTGCATTATAC
LmxM.23.0110	GDP-MP	GTCTTTGCTTGATGGTGACCGG	ATGAGAACCACGCCATCCTTGA	GTATAATGCAGACCTGCTGC	CACCCTCATTGAAAGAGCAACGG
LmxM.31.1580	PMI	CAAGAAGTTTGCCGAGGAGCTG	AATGCGCTTCAGATACGCGATG	GTATAATGCAGACCTGCTGC	CACCCTCATTGAAAGAGCAACGG
LmxM.36.1960	PMM	CTTTGACGTTGATGGCACCCTC	TGCGGTGAAACTCTTTGCCATC	GTATAATGCAGACCTGCTGC	CACCCTCATTGAAAGAGCAACGG
SBL1				TACCGGAAGGATTACATCTCG	GCGAAAAAGTGGGCACTAAGC
SBL2				TACCGGAAGGATTACATCTCG	GCGAAAAAGTGGGCACTAAGC
SBL3				TACCGGAAGGATTACATCTCG	GCGAAAAAGTGGGCACTAAGC
SBL4				TACCGGAAGGATTACATCTCG	GCGAAAAAGTGGGCACTAAGC
SBL5				TACCGGAAGGATTACATCTCG	GCGAAAAAGTGGGCACTAAGC
